# Induction and regulation of a reversible form of suspended animation in *C. elegans*

**DOI:** 10.64898/2026.02.19.706910

**Authors:** Junqiang Liu, Bingying Wang, Jonathan Leon Catrow, Quentinn Pearce, Zhijian Ji, Supeng Winnie Yang, Akash Balakrishnan, James E. Cox, Dengke K. Ma

## Abstract

Suspended animation, a state of extreme quiescence with microscopically invisible movement and development, is a remarkable yet poorly understood stress resilience strategy in animals. Here, we describe a newly discovered form of suspended animation inducible by high-population density in isosmotic liquids in *C. elegans* throughout larval development and adulthood. Transcriptomic, metabolomic and live-cell activity reporter imaging analyses reveal striking molecular and cellular landscape changes by such liquid-induced suspended animation (LISA), including remodeling of gene expression programs, energy metabolites, lysosomal and mitochondrial morphology. Genetic screens identify mutants with altered stress responses and survival against LISA. While key endo-lysosomal regulators promote survival during LISA, organelle remodeling and a neuronal axis via downstream neuropeptide and cAMP/PKA signaling orchestrate behavioral awakening from LISA. Our findings define a facile paradigm for reversible SA, providing a powerful model system to uncover key molecular and cellular mechanisms governing an extreme case of reversible life arrest and dormancy.
