## Supplementary Table S3 for "Induction and regulation of a reversible form of suspended animation in *C. elegans*"

### Sheet: DengkeM_JiangW_20250410_Suspend
A	Sample Group	D-Glucose	Glucose 6-phosphate	Pyruvate	L-Lactic acid	Succinic acid	Fumaric acid	D-Malic acid	L-Valine	L-Leucine	L-Isoleucine	L-Proline	L-Tryptophan	L-Serine	L-Threonine	L-Aspartic acid	L-Lysine	Spermidine	myo-Inositol	Nonanoic acid	Capric acid	Myristic acid	Oleic acid	Malonic acid	Heptadecanoic acid	2-Monopalmitoylglycerol	1-Palmitoylglycerol	1-Steroylglycerol	Glycerol	Glycerol 3-phosphate	Phosphate	Urea	2-Hydroxyglutaric acid	3-Hydroxybutyric acid	Benzoic acid	Ethanolamine	Fructose-6-phosphate	Ribose
C1	control	27203	1577	3632	12177	17770	5296	604	82994	84748	52124	1160	2448	33369	24135	7323	907	9995	4172	63922	1950	418382	16191	4783	5205	11871	1256704	838392	2328	1919	986814	32191	789	919	42931	30753	971	1516
C2	control	33837	863	9038	15781	24234	7616	1104	188605	134155	101372	3516	3771	54269	46723	7860	1046	4573	6198	68211	1496	371799	13908	5566	5002	8905	1208006	556959	2040	2493	937041	25551	1421	1046	34291	25478	508	2185
C3	control	18958	639	1973	8559	13740	3945	535	97916	91076	64361	1662	2741	29036	27219	5297	397	1616	2714	44981	943	345120	8367	3326	2844	2945	362035	181013	1368	1273	630893	16674	751	858	21847	19790	391	979
C4	control	13134	605	4587	9390	11260	3709	460	83597	84660	58347	1570	1619	32808	26298	5433	173	2819	3450	46962	683	273079	13962	3353	3491	3146	286976	159277	1847	1274	987422	22357	929	525	27452	24695	343	945
S3	suspended	3621	165	7092	13817	39331	4248	636	74008	53016	40993	1021	2987	17568	19374	2241	540	5484	6303	30836	1185	120396	4842	1220	2261	7702	873705	452820	2969	442	527862	18526	852	1212	26198	20325	0	353
S4	suspended	6711	306	8058	19200	104358	5421	845	123792	49565	52176	1759	4057	15448	27805	2633	889	9792	8441	35750	636	270333	11927	1095	3558	9915	1229358	635293	1428	705	460273	10539	1660	493	23211	21524	158	339
S2	suspended	18998	2326	17326	37065	66132	6314	1059	253807	153557	111592	3721	9060	35502	50984	4567	1304	21902	26102	53356	782	284782	29116	1588	11508	15341	2174325	1353946	2522	1691	1082969	18109	2060	1923	33816	34477	1437	516
S1	suspended	5338	275	9224	22742	68839	4401	628	87602	72751	52790	1508	3034	28945	32574	4271	936	5278	7584	40678	984	299419	7497	1208	3163	4035	544454	453644	1755	693	837178	23890	1428	983	35680	28412	0	509
