## Supplementary Table S2 for "Induction and regulation of a reversible form of suspended animation in *C. elegans*"

### Sheet: DengkeM MA Ready
Sample	Group	Glycine	Alanine	Serine	Hypotaurine	Proline	Threonine	Taurine	Isoleucine	Leucine	Asparagine	Aspartic acid	Glutamine	Lysine	Glutamic acid	Methionine	Guanine	Arginine	Citrulline	Tyrosine	Acetylcarnitine	Tryptophan	Cytidine	Adenosine	Guanosine	Glutathione	AMP	ADP	ATP	GSSG	NAD+	NADH	NADP+	FAD+	Acetyl-CoA	NADH/NAD+ Ratio
Control L4 Stage 1	Control L4 Stage	110257	1.31051e+07	1.57011e+06	13456.1	2.89234e+07	1.42379e+06	7128.23	210244	92585.3	435515	506282	1.94566e+07	16301.5	1.93518e+07	1.03224e+06	266208	3.53855e+06	166382	4.31403e+06	860939	1.37814e+06	35664.2	2.85474e+06	787817	362886	1.21154e+07	1.69034e+06	122537	325944	175763	65839	65566.9	205054	107625	0.37459
Control L4 Stage 2	Control L4 Stage	111651	1.28314e+07	2.29554e+06	22117.4	4.03596e+07	2.0197e+06	7138.71	391636	199544	621720	413424	2.98654e+07	34802.2	2.74333e+07	872409	412906	5.12333e+06	96632.8	6.06359e+06	1.62219e+06	1.09793e+06	63053.1	3.58081e+06	516877	938649	1.68574e+07	1.84839e+06	206274	306553	219143	113891	45157.6	260384	156414	0.519712
Control L4 Stage 3	Control L4 Stage	93071.5	1.59546e+07	1.61313e+06	13107	2.71858e+07	1.63097e+06	5021.26	262836	155451	560672	374744	2.68768e+07	16782.6	2.66215e+07	590787	226958	3.779e+06	58888.1	4.54092e+06	1.30783e+06	675465	31152.2	1.89322e+06	553367	512886	1.33535e+07	1.60634e+06	153055	241135	216199	81274.6	47182.9	202232	138736	0.375924
Control L4 Stage 4	Control L4 Stage	94166.6	1.45874e+07	1.72723e+06	13538	2.73883e+07	1.43833e+06	3623.15	180733	108995	455909	423541	2.52596e+07	17085.2	1.93337e+07	963797	306675	3.82962e+06	53042.8	4.49044e+06	1.06451e+06	607563	41312.8	3.23383e+06	833426	250059	1.37266e+07	1.94343e+06	162310	427433	262544	80684.7	58597.7	208248	142004	0.307319
Suspended Amination L4 stage 1	Suspended Amination L4 stage	108348	2.52259e+07	1.19771e+06	21377.8	3.56255e+07	2.02298e+06	8699.19	396439	116617	340744	334299	2.09655e+07	32672.2	1.73372e+07	1.83583e+06	330409	4.04809e+06	81856.1	6.1812e+06	2.03281e+06	2.47703e+06	14599.8	1.44749e+06	731260	547089	1.17215e+07	2.4248e+06	301671	297873	626958	80381.9	45729.6	250523	70527.3	0.128209
Suspended Amination L4 stage 2	Suspended Amination L4 stage	94477.8	3.17378e+07	1.45528e+06	27623.8	4.84031e+07	2.25897e+06	12538.1	277478	124035	458153	276627	3.06582e+07	45800.1	2.33206e+07	1.53095e+06	440459	5.59774e+06	111258	7.46412e+06	2.58817e+06	2.14501e+06	15035.7	1.56617e+06	835345	733801	1.3816e+07	2.6653e+06	452618	450563	404570	142079	69542.1	308930	128352	0.351186
Suspended Amination L4 stage 3	Suspended Amination L4 stage	78586.5	3.09151e+07	1.0811e+06	21438.2	4.30862e+07	1.66042e+06	15962.9	500667	177346	268007	164293	2.15288e+07	35140.6	1.61948e+07	2111226	135801	3.0059e+06	117851	5.68653e+06	2.00341e+06	2.32069e+06	34592.6	1.16041e+06	953165	556603	9.5153e+06	1.95677e+06	225689	190952	396104	92370.3	34729.9	164347	67102.8	0.233197
Suspended Amination L4 stage 4	Suspended Amination L4 stage	99160.2	2.70212e+07	1.00917e+06	28734	3.75778e+07	1.75503e+06	10658.2	595383	132976	324240	260395	2.94498e+07	35016.5	1.79782e+07	2.04832e+06	328179	4.11744e+06	42452.6	6.61983e+06	2.10462e+06	3.27606e+06	40764.8	927466	1.36148e+06	684637	1.08474e+07	2.29888e+06	205297	170050	548935	126103	42322.6	294984	87010.7	0.229723
